# LINE-1 expression in cancer correlates with DNA damage response, copy number variation, and cell cycle progression

**DOI:** 10.1101/2020.06.26.174052

**Authors:** Wilson McKerrow, Xuya Wang, Paolo Mita, Song Cao, Mark Grivainis, Li Ding, John LaCava, Jef Boeke, David Fenyö

**Author notes:** Correspondence should be addressed to (D.F.).

## Abstract

Retrotransposons are genomic DNA sequences that are capable of copying themselves to new genomic locations via RNA intermediates; LINE-1 is the only retrotransposon that remains autonomous and active in the human genome. The mobility of LINE-1 is largely repressed in somatic tissues, but LINE-1 is active in many cancers. Recent studies using LINE-1 constructs indicate that host cells activate a DNA damage response (DDR) to repair retrotransposition intermediates and resolve conflicts between LINE-1 and DNA replication. Using multi-omic data from the CPTAC project, we found correlations between LINE-1 expression and ATM-MRN-SMC DDR signalling in endometrial cancer and between LINE-1 and the ATR-CHEK1 pathway in p53 wild type breast cancer. This provides evidence that conflicts between LINE-1 and DNA replication occur in at least some human cancers. Furthermore, LINE-1 expression in these cancers is correlated with the total amount of copy number variation genome wide, indicating that, when active in cancer, pointing to a direct impact of LINE-1 associated DNA damage on genome structure. We also find that, in endometrial and ovarian cancer, LINE-1 expression is correlated with the expression of genes that drive cycle progression including E2F3, PLK1 and Aurora kinase B. This study provides evidence, supporting recent work in model cell lines, of a LINE-1/DDR connection in human tumors and raises the possibility of additional interactions between LINE-1 and the cell cycle.
