## Supplementary material for "LINE-1 expression in cancer correlates with DNA damage response, copy number variation, and cell cycle progression": Supplemtal Table S1

### Sheet: Endometrial
Case ID	Disease	LINE-1 RNA encoding ORF1p	Intact LINE-1 RNA	ORF1p log ratio	High Confidence Somatic Insertions	ORF1p-pS18 log ratio	ORF1p-pS27 log ratio	ORF1p-pS33 log ratio	ORF1p-pT203 log ratio	Global CNV
C3L-00769	Endometrial Cancer	2.6358	2.6358	0.0321875	0	-0.723171	0.179534	NA	NA	0.0190478
C3L-00090	Endometrial Cancer	43.8946	16.2423	1.34757	1	1.69052	1.57503	NA	0.590382	0.100374
C3L-01304	Endometrial Cancer	29.6736	13.9002	0.261865	0	0.256502	NA	NA	NA	0.000223956
C3N-00322	Endometrial Cancer	20.2772	16.8886	-0.1327	1	-0.153426	NA	NA	NA	0.152029
C3L-01925	Endometrial Cancer	10.3856	8.04887	1.16507	3	1.20292	0.847768	NA	0.986647	0.877081
C3L-00361	Endometrial Cancer	4.28133	4.28133	-0.105367	0	0.053773	NA	NA	NA	0.0413402
C3L-00145	Endometrial Cancer	16.3222	13.888	-0.282742	0	-0.994746	0.0846477	NA	NA	0.00015084
C3N-00340	Endometrial Cancer	40.5305	17.7962	1.03419	1	0.949125	1.08809	NA	NA	0.66838
C3L-01248	Endometrial Cancer	5.17851	3.13004	-0.408151	0	-1.28224	NA	NA	NA	0.0627276
C3N-01510	Endometrial Cancer	8.50021	6.14321	0.0498042	1	-0.329537	0.292764	NA	-0.0622605	0.000136228
C3L-01252	Endometrial Cancer	15.3087	11.1766	-0.261559	0	-0.586222	NA	NA	NA	0.0210565
C3L-00961	Endometrial Cancer	15.764	15.764	0.164125	0	-0.0738836	0.514499	NA	0.282307	0.0826661
C3N-01267	Endometrial Cancer	13.1409	9.56742	0.318236	0	0.431488	0.728801	NA	NA	0.269602
C3L-00137	Endometrial Cancer	13.3576	13.3576	-0.0372537	1	0.307871	0.122136	NA	0.672614	0.0121811
C3L-00362	Endometrial Cancer	45.9251	22.4894	0.745829	0	0.280943	0.770213	NA	NA	0.477463
C3L-00008	Endometrial Cancer	19.795	14.9423	0.447009	16	NA	0.414835	NA	0.344039	2.101e-05
C3N-01537	Endometrial Cancer	79.5197	44.1817	1.78575	0	1.16169	1.24539	NA	0.863616	0.257731
C3L-00032	Endometrial Cancer	9.42594	9.42594	0.0997723	1	0.300542	NA	NA	NA	0.000303118
C3L-00605	Endometrial Cancer	11.5923	11.5923	0.109357	0	0.193882	0.0222622	NA	0.196461	0.0453362
C3L-00963	Endometrial Cancer	51.8038	33.038	1.46148	0	2.14628	1.26743	NA	1.66512	0.343996
C3N-00379	Endometrial Cancer	15.7831	13.5627	0.276748	0	0.0410258	0.492583	NA	NA	0.0446455
C3N-00326	Endometrial Cancer	25.4414	21.8201	0.33099	0	0.107591	0.576943	NA	0.260462	0.0188281
C3N-00328	Endometrial Cancer	12.2911	8.21641	-0.237677	0	-0.39371	-0.0169749	NA	-0.0993637	0.0819546
C3L-00586	Endometrial Cancer	11.6672	7.22487	0.29695	0	0.277912	0.181692	0.313357	0.422673	0.020353
C3L-00947	Endometrial Cancer	17.1166	10.3151	0.149297	0	-0.193577	NA	NA	NA	0.00200471
C3N-00743	Endometrial Cancer	16.592	10.5134	0.405714	1	0.15343	0.482031	NA	0.488922	0.0231231
C3N-00836	Endometrial Cancer	42.4084	28.3594	0.304896	0	0.206571	0.109582	0.230734	0.266399	0.474894
C3L-00918	Endometrial Cancer	16.8802	14.3445	0.288284	0	0.595714	0.502865	NA	0.686664	0.0180257
C3L-01312	Endometrial Cancer	30.1979	17.6326	0.34715	0	-0.149854	0.276658	NA	NA	0.0634532
C3L-00771	Endometrial Cancer	3.38948	3.38948	-0.339141	0	-0.591997	-0.352758	NA	0.267874	0.0447992
C3L-00905	Endometrial Cancer	161.629	75.1608	1.95929	8	1.80753	2.02144	NA	NA	0.630355
C3L-00770	Endometrial Cancer	6.67373	4.44611	-0.661825	0	0.131516	0.107664	NA	NA	0.00221174
C3N-00324	Endometrial Cancer	26.967	16.1968	-0.0840758	2	-0.0975037	0.0847894	NA	0.0711087	0.000158276
C3L-00358	Endometrial Cancer	81.9302	42.3983	1.92958	5	1.94878	2.09699	NA	NA	0.641601
C3L-00946	Endometrial Cancer	6.78841	6.78841	-0.179924	0	-0.0986425	NA	NA	NA	0.0351363
C3L-01257	Endometrial Cancer	18.0414	15.1596	0.551837	1	0.542827	0.735785	NA	0.975337	0.0348525
C3N-01219	Endometrial Cancer	26.9216	20.4506	0.311692	5	0.052324	0.531587	NA	0.381242	0.0394703
C3N-00383	Endometrial Cancer	43.4573	26.5286	0.207366	0	0.0199761	NA	NA	NA	0.0181282
C3N-00339	Endometrial Cancer	29.1316	14.6081	0.449222	1	0.333062	0.562646	0.827463	0.467835	0.339471
C3N-01217	Endometrial Cancer	19.6532	14.3095	-0.0598279	1	0.362324	0.249084	NA	0.176914	0.0181101
C3L-00156	Endometrial Cancer	26.8973	17.2383	0.47618	0	0.53446	0.427228	NA	0.95275	0.0006768
C3L-01275	Endometrial Cancer	NA	NA	-1.25023	0	-0.939562	-0.397288	NA	NA	0.00168661
C3N-00200	Endometrial Cancer	9.40733	9.40733	-0.305493	0	-0.784054	0.00532838	NA	NA	0.000813962
C3N-00848	Endometrial Cancer	29.9652	17.6918	0.184941	1	-0.016541	0.440276	NA	0.370859	0.205226
C3L-00413	Endometrial Cancer	28.9961	23.7625	-0.103288	0	-0.119361	0.0550916	NA	0.189413	0.168935
C3L-00563	Endometrial Cancer	21.9395	16.669	0.280494	0	-0.00656379	0.388249	NA	0.51368	0.065468
C3N-00321	Endometrial Cancer	65.2059	29.916	0.865528	3	1.13231	1.17666	NA	NA	0.0475229
C3N-01521	Endometrial Cancer	16.0751	8.31903	1.07818	0	0.767384	1.17732	NA	1.37943	0.619314
C3N-00377	Endometrial Cancer	16.0423	16.0423	-0.406958	0	-0.533322	-0.344742	NA	-0.94354	0.0417721
C3N-01802	Endometrial Cancer	2.43138	2.43138	0.302456	0	NA	-0.174225	NA	-0.138156	0.300773
C3L-01744	Endometrial Cancer	14.4679	6.58333	-0.161856	2	-0.585808	0.094741	NA	NA	0.0176132
C3L-00767	Endometrial Cancer	7.39336	7.39336	0.136597	0	0.0564411	0.497391	NA	0.151538	0.063058
C3N-00151	Endometrial Cancer	33.9861	19.9801	0.937635	1	NA	0.628476	NA	0.700308	3.63333e-05
C3L-00601	Endometrial Cancer	24.757	15.0631	0.841236	0	0.617238	0.821765	0.916617	1.07362	0.0700478
C3L-01256	Endometrial Cancer	23.6778	13.7558	0.26173	0	0.385687	0.828741	NA	NA	0.0649729
C3N-01212	Endometrial Cancer	57.943	18.064	0.756481	2	0.564088	0.894513	0.386935	0.234013	0.044826
C3N-00333	Endometrial Cancer	18.6036	8.55086	-0.870869	0	0.0220117	-0.104598	NA	NA	0.178592
C3L-00949	Endometrial Cancer	25.138	21.5961	0.389409	0	0.161026	NA	NA	NA	0.0482843
C3N-00389	Endometrial Cancer	13.5291	7.98504	0.222442	0	0.440613	0.745294	NA	NA	0.0188195
C3L-01246	Endometrial Cancer	67.0273	29.7892	0.98924	0	1.08572	1.32826	NA	1.33413	0.623068
C3L-00139	Endometrial Cancer	73.7521	47.4792	2.13407	8	2.0752	2.1469	NA	2.21665	0.606404
C3N-00866	Endometrial Cancer	2.46336	2.46336	-0.244245	0	-0.231841	0.332817	NA	0.187625	0.0670543
C3L-00449	Endometrial Cancer	10.2083	7.37604	-0.308645	0	0.517843	0.145378	NA	NA	0.0631977
C3L-01282	Endometrial Cancer	14.8693	14.8693	0.340267	0	0.280277	NA	NA	NA	0.10866
C3N-00847	Endometrial Cancer	33.8038	23.7877	0.536418	1	NA	0.516587	NA	-0.0263794	0.0190428
C3L-00781	Endometrial Cancer	20.3074	20.3074	-0.280655	4	NA	-0.421026	NA	-0.395111	0.0521532
C3N-01520	Endometrial Cancer	11.295	11.295	0.580093	0	0.299905	0.738929	NA	0.686545	0.0750112
C3L-00006	Endometrial Cancer	12.0219	9.97495	0.156748	0	-0.149268	0.0586807	NA	NA	0.038892
C3N-01003	Endometrial Cancer	6.88507	6.88507	-0.179414	0	-0.24825	0.0301393	NA	NA	1.00604
C3N-00335	Endometrial Cancer	30.3438	11.6842	0.330421	0	0.7773	0.569843	NA	0.252971	0.128825
C3N-00323	Endometrial Cancer	53.7218	34.3857	0.738696	0	1.08642	1.62562	NA	0.637794	0.260623
C3L-00136	Endometrial Cancer	24.2944	13.7861	0.444339	0	NA	0.254708	NA	-0.274671	0.238168
C3L-00942	Endometrial Cancer	11.462	11.462	-0.00762918	0	-0.00936325	0.657184	NA	NA	0.0599941
C3L-00143	Endometrial Cancer	4.85643	2.57654	-0.717749	1	-0.0985121	0.28842	NA	-0.652477	0.0420541
C3N-00388	Endometrial Cancer	13.7036	9.83005	-0.204501	0	0.289732	0.690686	NA	0.453134	0.000705582
C3N-00850	Endometrial Cancer	11.1853	11.1853	-0.537888	0	-0.87403	NA	NA	NA	0.0424544
C3N-01211	Endometrial Cancer	14.9046	14.9046	0.206182	1	0.127639	0.450143	NA	NA	0.0546471
C3N-00386	Endometrial Cancer	15.7516	11.2282	-0.323335	0	-0.218918	-0.108959	NA	NA	0.0890077
C3L-01311	Endometrial Cancer	4.99896	4.99896	-0.282992	0	-0.745639	0.514482	NA	NA	0.0199808
C3L-01249	Endometrial Cancer	75.4062	34.9042	0.678343	1	1.44153	NA	NA	NA	0.0200949
C3L-00098	Endometrial Cancer	45.5596	39.0738	1.58659	4	1.67167	2.01454	NA	0.710634	0.57491
C3N-01349	Endometrial Cancer	28.1187	22.2196	1.36072	3	1.40181	0.975607	NA	1.91125	0.325875
C3N-00334	Endometrial Cancer	27.8493	22.3147	-0.349044	1	-0.314084	0.395453	NA	0.29695	0.000811847

### Sheet: Breast
Case ID	Disease	LINE-1 RNA encoding ORF1p	Intact LINE-1 RNA	ORF1p log ratio	High Confidence Somatic Insertions	ORF1p-pS18 log ratio	ORF1p-pS27 log ratio	ORF1p-pS33 log ratio	ORF1p-pT203 log ratio	Global CNV
01BR030	Breast Cancer	14.2318	4.42386	-0.629909	NA	-0.966318	-0.939964	-0.503427	NA	2.66803
01BR031	Breast Cancer	10.0582	3.57459	-0.453345	NA	0.112892	0.0901451	-0.131844	0.247836	5.53066
01BR032	Breast Cancer	22.5302	17.995	0.226072	NA	1.31429	NA	NA	NA	4.24856
01BR040	Breast Cancer	NA	NA	-0.394145	NA	#NAME?	0.28252	-0.839408	NA	3.51221
01BR042	Breast Cancer	19.2968	3.07789	0.339544	NA	-1.32602	NA	-0.556189	NA	5.1107
01BR043	Breast Cancer	47.7025	24.4878	0.831028	NA	-0.795797	-0.0295451	0.234149	NA	3.97489
05BR003	Breast Cancer	110.606	31.934	0.350093	NA	0.646226	0.349681	1.00364	NA	3.46312
05BR009	Breast Cancer	19.3443	NA	-0.711307	NA	-0.389957	-0.785007	-0.378927	NA	2.17449
05BR016	Breast Cancer	8.92433	8.92433	-0.574889	NA	-0.921564	0.430071	-0.182174	NA	3.96646
05BR026	Breast Cancer	8.77826	8.77826	-0.283458	NA	0.0495527	NA	0.262042	NA	1.38027
05BR042	Breast Cancer	7.22408	7.22408	0.0774114	NA	-1.2214	0.227328	0.51134	NA	4.85666
05BR043	Breast Cancer	8.09172	2.87168	-0.509199	NA	0.0834171	NA	-0.214298	NA	4.61252
05BR044	Breast Cancer	7.21313	2.21969	-0.254498	NA	NA	NA	0.321688	NA	2.65027
05BR045	Breast Cancer	NA	NA	-0.565255	NA	-1.48699	NA	NA	NA	8.26206
06BR003	Breast Cancer	5.57816	5.57816	-0.339938	NA	-0.645918	NA	-0.533274	NA	3.50416
06BR005	Breast Cancer	11.0761	11.0761	-0.577895	NA	NA	NA	-0.428432	NA	4.88367
06BR006	Breast Cancer	6.78055	NA	-0.645917	NA	-1.98237	NA	NA	NA	1.10838
06BR014	Breast Cancer	46.4603	22.1958	-0.00870206	NA	NA	0.542563	NA	NA	3.40097
09BR004	Breast Cancer	27.7364	13.8802	1.11172	NA	1.71332	0.36085	0.736767	NA	4.83774
09BR007	Breast Cancer	21.1125	16.6484	-0.0932889	NA	-0.348966	NA	0.28357	0.555449	3.14997
11BR003	Breast Cancer	12.4322	NA	-0.763643	NA	-0.442362	0.168269	-0.00245674	NA	1.70698
11BR006	Breast Cancer	8.32923	NA	-0.507096	NA	NA	NA	-2.1242	NA	2.46166
11BR009	Breast Cancer	83.9914	42.4768	0.382914	NA	0.867921	NA	0.657015	0.832323	6.32638
11BR010	Breast Cancer	18.4496	18.4496	-0.175964	NA	-0.26562	-0.217134	-0.237829	-0.925917	3.29324
11BR011	Breast Cancer	66.8949	25.0713	-0.0408343	NA	0.391666	0.996303	-0.181413	-0.030441	2.30581
11BR012	Breast Cancer	66.3535	33.4533	-0.0380407	NA	0.224589	NA	0.371434	NA	4.60799
11BR013	Breast Cancer	46.5951	44.3678	-0.180205	NA	1.31775	1.75167	0.716063	NA	3.53606
11BR014	Breast Cancer	4.93353	NA	-0.601904	NA	-1.2675	-1.24722	-1.71742	-0.918475	1.19767
11BR015	Breast Cancer	NA	NA	-0.545722	NA	-0.0933899	0.11067	0.0595542	NA	4.39044
11BR016	Breast Cancer	4.11507	4.11507	-0.494768	NA	NA	NA	0.389156	NA	3.67285
11BR017	Breast Cancer	NA	NA	-0.478223	NA	#NAME?	NA	NA	NA	2.24576
11BR018	Breast Cancer	5.17313	NA	-0.633997	NA	NA	NA	-1.09902	NA	0.853497
11BR019	Breast Cancer	8.2934	NA	-0.714013	NA	0.222913	0.291581	0.322186	NA	2.63078
11BR020	Breast Cancer	169.56	46.9797	1.11318	NA	0.350193	NA	0.994127	-0.180384	2.91478
11BR022	Breast Cancer	7.68586	2.36105	-0.935269	NA	-1.34117	-0.585311	-1.15344	NA	1.60339
11BR023	Breast Cancer	4.14626	4.14626	-0.918935	NA	0.209375	NA	-0.426244	NA	4.40282
11BR024	Breast Cancer	15.1798	9.73982	0.141412	NA	0.669524	0.36447	0.707826	NA	4.63329
11BR025	Breast Cancer	14.3156	9.70718	-0.522141	NA	0.119502	NA	NA	NA	6.86645
11BR027	Breast Cancer	23.6971	20.7337	-0.601086	NA	-1.05877	-0.616529	-0.581858	NA	3.12734
11BR028	Breast Cancer	NA	NA	-0.623273	NA	-1.14393	NA	-1.08883	-0.996228	4.48763
11BR030	Breast Cancer	8.11038	8.11038	-0.694139	NA	0.0438554	-0.0169903	-0.161116	0.211688	1.14439
11BR031	Breast Cancer	44.4641	20.697	-0.2481	NA	-0.0569119	NA	NA	NA	3.61634
11BR032	Breast Cancer	4.91188	NA	-0.39166	NA	0.31073	1.02483	0.59331	NA	2.55721
11BR036	Breast Cancer	29.3415	11.2387	-0.0401744	NA	0.416844	NA	0.426584	NA	6.05315
11BR038	Breast Cancer	202.289	56.9027	1.29343	NA	1.58484	NA	2.06805	NA	1.99762
11BR040	Breast Cancer	17.5446	12.4794	-0.262644	NA	-0.369965	-0.861367	-0.547892	NA	1.50571
11BR042	Breast Cancer	19.0098	9.58858	0.0259885	NA	NA	NA	-0.0636743	NA	2.76907
11BR043	Breast Cancer	17.0581	4.66699	0.198183	NA	0.967061	NA	1.85815	NA	5.04855
11BR047	Breast Cancer	14.1649	11.8931	-0.934987	NA	-0.376061	NA	-0.428823	NA	2.14014
11BR049	Breast Cancer	NA	NA	-0.793801	NA	-1.08877	NA	-2.47989	NA	2.37015
11BR050	Breast Cancer	13.4545	13.4545	-0.379048	NA	-0.623027	-0.982896	-0.356384	-0.674665	0.301347
11BR054	Breast Cancer	44.2518	11.0091	-0.291671	NA	-0.976919	-0.409734	-0.293628	NA	0.13088
11BR055	Breast Cancer	20.7684	6.40781	-0.382986	NA	NA	NA	-0.455695	NA	3.13095
11BR056	Breast Cancer	33.9652	15.0075	0.649659	NA	0.681944	NA	0.440408	NA	3.12724
11BR058	Breast Cancer	18.3208	6.72324	0.156933	NA	-0.867595	NA	-0.488434	NA	2.51739
11BR059	Breast Cancer	NA	NA	-0.620766	NA	-1.62981	0.122462	0.178937	NA	1.80407
11BR060	Breast Cancer	110.626	38.3332	0.764993	NA	1.3722	0.640331	0.841062	NA	5.26219
11BR072	Breast Cancer	4.87926	NA	-0.192069	NA	-0.792704	NA	-0.512847	NA	2.20748
11BR073	Breast Cancer	13.2941	NA	-0.201323	NA	-0.752596	NA	0.198388	-0.410906	2.65318
11BR074	Breast Cancer	5.66951	NA	-0.695186	NA	-1.67966	NA	-2.50956	NA	1.01088
11BR075	Breast Cancer	50.2078	17.8393	-0.364536	NA	2.28043	1.66608	1.91312	NA	4.55572
13BR009	Breast Cancer	2.58884	NA	-0.664676	NA	-0.961684	NA	-0.957848	NA	5.47447
14BR005	Breast Cancer	22.5731	22.5731	-0.489163	NA	NA	NA	-1.08124	NA	2.75248
14BR014	Breast Cancer	13.4621	6.41577	-0.284156	NA	-0.745076	NA	-0.0524324	NA	2.02466
15BR003	Breast Cancer	22.324	8.65994	-0.16943	NA	-1.99973	NA	-0.990727	NA	1.10831
16BR012	Breast Cancer	50.8131	18.4707	0.615981	NA	NA	0.0659617	NA	NA	3.36382
18BR002	Breast Cancer	36.287	15.9398	0.721648	NA	0.396306	1.21551	0.903322	NA	2.51431
18BR003	Breast Cancer	22.1907	19.9298	-0.4075	NA	-0.394318	-0.420708	-0.160522	NA	1.34678
18BR004	Breast Cancer	36.3693	24.6391	-0.57499	NA	-0.870805	NA	-0.892321	0.312373	2.51418
18BR006	Breast Cancer	7.32092	NA	0.188138	NA	0.264705	NA	0.852713	NA	4.74422
18BR007	Breast Cancer	64.9948	32.2742	0.820344	NA	0.283646	0.115012	0.866717	0.934175	3.10826
18BR009	Breast Cancer	8.77479	2.20793	-0.385326	NA	-0.339502	NA	-0.00575413	NA	1.11436
18BR010	Breast Cancer	24.3023	3.3655	-0.800941	NA	-0.937116	NA	-1.1745	NA	3.42241
18BR016	Breast Cancer	11.731	11.731	-0.394979	NA	NA	-0.599234	NA	NA	1.6486
18BR017	Breast Cancer	120.097	36.4755	0.549124	NA	-0.402401	NA	0.0599406	NA	2.89626
18BR019	Breast Cancer	37.5363	11.9408	-0.593729	NA	0.62306	NA	0.142348	1.47271	1.18725
20BR001	Breast Cancer	2.71646	2.71646	-0.337208	NA	-0.20626	NA	-0.799272	-0.335145	0.639584
20BR005	Breast Cancer	103.589	73.7366	0.502279	NA	0.464379	NA	0.277039	2.38581	5.04302
20BR006	Breast Cancer	10.5254	2.04604	-0.429943	NA	-1.08678	-0.691708	-0.773805	NA	5.03654
20BR007	Breast Cancer	46.1378	26.7638	-0.413388	NA	-0.0933498	-0.400965	-0.507101	NA	4.10605
20BR008	Breast Cancer	9.263	NA	-0.666454	NA	0.0588849	1.74428	1.23308	NA	2.01578
21BR010	Breast Cancer	58.5924	8.33163	-0.198777	NA	1.84953	2.2513	1.62593	NA	2.66384
22BR005	Breast Cancer	274.071	134.296	1.12369	NA	2.60733	1.75834	2.78433	2.95734	2.738
01BR001	Breast Cancer	13.1129	7.18013	0.0599583	NA	NA	NA	NA	NA	4.43136
01BR015	Breast Cancer	7.44548	5.27226	-0.38184	NA	-0.566456	NA	NA	NA	4.59885
01BR017	Breast Cancer	67.3561	28.787	0.246292	NA	-0.53053	NA	-0.811074	NA	2.10201
01BR018	Breast Cancer	2.26969	NA	-0.444195	NA	-0.606964	0.568192	0.57225	NA	5.49176
01BR025	Breast Cancer	33.6003	20.6877	0.942326	NA	-0.338144	0.0670551	0.888273	NA	4.26953
01BR027	Breast Cancer	14.0961	NA	-0.685501	NA	-0.818028	0.456161	-0.192328	NA	3.24408
03BR002	Breast Cancer	NA	NA	-0.306982	NA	NA	-0.537867	NA	NA	3.20286
03BR004	Breast Cancer	7.08206	NA	-0.0302196	NA	-0.365752	0.160067	-0.237838	NA	3.19469
03BR005	Breast Cancer	53.8574	13.8783	-0.222923	NA	-0.76221	-0.447466	0.0928801	NA	1.24767
03BR010	Breast Cancer	86.5266	45.9741	0.374274	NA	0.887133	-0.211952	0.465963	NA	3.09439
05BR001	Breast Cancer	8.92595	5.97304	-0.268041	NA	-0.0824034	0.00169769	-0.0195581	0.301289	2.56114

### Sheet: Ovarian
Case ID	Disease	LINE-1 RNA encoding ORF1p	Intact LINE-1 RNA	ORF1p log ratio	High Confidence Somatic Insertions	ORF1p-pS18 log ratio	ORF1p-pS27 log ratio	ORF1p-pS33 log ratio	ORF1p-pT203 log ratio	Global CNV
14OV011	Ovarian Cancer	79.7828	28.7988	-0.240697	NA	-1.80358	-2.09329	-1.89852	NA	5.47415e+08
01OV026	Ovarian Cancer	9.35539	NA	-1.16786	NA	-0.958017	-0.273931	NA	NA	4.5207e+08
17OV010	Ovarian Cancer	2.90322	NA	-1.47255	NA	0.0575757	-0.399439	-0.49352	NA	3.89131e+08
02OV005	Ovarian Cancer	170.348	51.7601	0.955511	NA	2.31583	1.6298	1.36566	1.34345	7.80032e+08
02OV006	Ovarian Cancer	NA	NA	-0.0629834	NA	2.1005	1.52896	1.18568	NA	8.81458e+08
04OV001	Ovarian Cancer	20.5818	7.19463	-1.08156	NA	-0.954689	-0.708877	-0.415702	0.99829	7.51497e+08
04OV004	Ovarian Cancer	109.369	58.2035	0.042015	NA	-0.894427	-1.71117	0.520929	1.00553	7.50782e+08
04OV005	Ovarian Cancer	106.231	44.9584	0.61546	NA	0.819903	-1.262	-0.414903	NA	5.40501e+08
02OV029	Ovarian Cancer	86.9506	27.9515	0.744347	NA	-0.326956	-0.602223	1.98795	2.14548	1.13881e+09
02OV032	Ovarian Cancer	15.2309	12.4018	0.15622	NA	-1.38811	-0.717209	NA	NA	6.54428e+08
04OV023	Ovarian Cancer	7.83652	2.2787	-0.479072	NA	-0.956694	-0.596031	-1.67638	NA	4.55941e+08
04OV024	Ovarian Cancer	127.628	63.0774	0.729044	NA	-0.848993	-0.437929	NA	NA	1.12046e+09
04OV027	Ovarian Cancer	69.5561	31.2625	-0.274092	NA	-0.689067	-0.867263	-1.83689	NA	4.24954e+08
04OV028	Ovarian Cancer	51.8415	18.6362	-0.171604	NA	-0.304876	-1.5936	NA	NA	5.40526e+08
11OV002	Ovarian Cancer	NA	NA	-0.300323	NA	-0.921771	-0.65412	NA	NA	7.75878e+08
13OV003	Ovarian Cancer	NA	NA	-1.46705	NA	-1.08272	-0.771392	NA	NA	5.08247e+08
15OV001	Ovarian Cancer	9.92151	9.92151	-0.546453	NA	-1.68335	-1.4725	NA	NA	1.7687e+07
17OV011	Ovarian Cancer	24.3175	11.2929	-0.323105	NA	-0.108509	-0.55016	NA	NA	6.55522e+08
17OV013	Ovarian Cancer	4.99734	NA	-1.22279	NA	-2.32241	-2.03414	NA	NA	7.88483e+07
17OV014	Ovarian Cancer	27.2172	9.57116	-0.791947	NA	1.45388	0.8736	1.2488	1.35288	6.79901e+08
01OV047	Ovarian Cancer	7.75529	NA	-0.0190252	NA	-0.558624	-0.952143	-1.006	NA	5.59796e+08
02OV036	Ovarian Cancer	NA	NA	-0.259049	NA	1.01404	0.322935	0.992894	NA	6.01122e+08
02OV041	Ovarian Cancer	9.54534	6.97782	-0.0396439	NA	1.76842	0.0451881	1.8524	NA	6.3038e+08
02OV044	Ovarian Cancer	NA	NA	-0.734605	NA	1.32766	1.35407	2.44628	2.77179	1.04583e+09
02OV046	Ovarian Cancer	NA	NA	-0.150509	NA	-0.438375	-1.48594	-1.33743	-0.331918	7.2497e+08
04OV031	Ovarian Cancer	38.9538	21.9722	-0.502365	NA	1.73959	2.28151	1.31196	NA	5.87199e+08
04OV033	Ovarian Cancer	112.698	55.2968	0.142886	NA	0.900612	0.00782434	0.467064	0.00296436	5.4416e+08
04OV036	Ovarian Cancer	10.8749	5.93487	NA	NA	-1.55315	-0.612268	NA	NA	1.38729e+09
04OV037	Ovarian Cancer	87.3544	46.0849	1.33957	NA	1.14515	-0.00567632	1.17878	2.81143	6.3689e+08
04OV039	Ovarian Cancer	15.8717	6.45729	-0.177182	NA	0.157241	-0.821643	-0.474904	0.399817	6.30397e+08
04OV040	Ovarian Cancer	2.4241	NA	0.171204	NA	0.876842	0.281163	0.778766	1.17856	7.02178e+08
04OV044	Ovarian Cancer	16.1682	13.2443	0.00420585	NA	-1.70915	-0.985906	NA	NA	1.04793e+09
04OV045	Ovarian Cancer	12.7797	10.4685	-0.872569	NA	-1.96135	-1.35333	NA	NA	7.14214e+08
04OV048	Ovarian Cancer	2.30459	NA	0.281905	NA	2.12862	2.03265	0.76734	NA	5.64925e+08
04OV049	Ovarian Cancer	7.73584	NA	1.20408	NA	-0.819673	-1.2244	1.77303	2.39304	6.84089e+08
04OV050	Ovarian Cancer	NA	NA	0.22457	NA	1.17923	1.14574	-0.141355	NA	3.47524e+08
04OV051	Ovarian Cancer	7.26978	2.00198	-0.960541	NA	-0.145979	-0.669853	NA	0.234207	5.97305e+08
04OV053	Ovarian Cancer	NA	NA	0.810276	NA	1.81898	0.874579	1.5057	1.41192	8.00406e+08
04OV054	Ovarian Cancer	NA	NA	0.0114504	NA	0.0958062	-0.565254	-1.71135	NA	7.78259e+08
04OV055	Ovarian Cancer	10.9785	8.67202	0.490658	NA	0.192984	-1.80611	-0.209954	-0.346781	7.36757e+08
04OV057	Ovarian Cancer	NA	NA	-0.437547	NA	0.0778215	-0.548678	NA	NA	6.0528e+08
04OV058	Ovarian Cancer	NA	NA	-0.583085	NA	-0.728311	-1.08883	-1.02605	NA	4.31598e+08
04OV063	Ovarian Cancer	NA	NA	-0.341639	NA	-0.830331	-1.05017	NA	NA	8.5708e+08
17OV015	Ovarian Cancer	NA	NA	-0.57426	NA	-1.44984	-2.06422	NA	NA	3.87392e+08
17OV017	Ovarian Cancer	124.986	57.3873	1.28442	NA	0.929513	-0.118684	NA	NA	7.33669e+08
17OV018	Ovarian Cancer	7.36338	5.03795	-0.178755	NA	-0.786958	-1.12901	-0.334489	NA	4.30472e+08
17OV025	Ovarian Cancer	141.97	52.3544	-0.055868	NA	0.550538	-0.179995	1.14892	NA	5.73344e+08
17OV027	Ovarian Cancer	65.6727	33.4614	0.187748	NA	0.963413	0.187451	1.49158	NA	3.93321e+08
17OV028	Ovarian Cancer	15.6172	11.019	-0.224727	NA	-0.628516	-0.864439	NA	NA	8.4168e+08
17OV029	Ovarian Cancer	NA	NA	-1.36762	NA	-1.78348	-0.95848	NA	NA	1.06721e+09
17OV030	Ovarian Cancer	NA	NA	-0.859593	NA	-1.17376	-0.930647	NA	NA	7.30794e+08
17OV033	Ovarian Cancer	12.8877	10.7891	-0.0852446	NA	0.345734	0.572383	0.891319	0.473407	7.5287e+08
17OV036	Ovarian Cancer	45.5571	16.141	-0.370509	NA	0.603549	0.334073	0.63235	0.641252	5.708e+08
17OV039	Ovarian Cancer	2.73364	NA	-0.621424	NA	-0.413688	-0.531325	NA	NA	7.99584e+08
17OV040	Ovarian Cancer	NA	NA	-0.950776	NA	-0.112943	-0.172744	NA	0.160809	6.01943e+07
18OV001	Ovarian Cancer	NA	NA	-0.228286	NA	2.01132	0.0799855	1.24434	0.298037	6.97376e+08
20OV005	Ovarian Cancer	NA	NA	-0.481739	NA	0.655911	0.537379	0.703913	NA	7.68855e+08
26OV002	Ovarian Cancer	2.65537	NA	-0.624999	NA	0.724621	-0.290654	0.176245	0.760791	9.66253e+08
26OV008	Ovarian Cancer	9.16942	NA	0.828523	NA	1.57465	0.518761	2.15103	NA	7.05656e+08
26OV009	Ovarian Cancer	89.8772	43.4823	0.433834	NA	1.56668	0.952302	1.88862	NA	7.90311e+08
26OV011	Ovarian Cancer	8.04403	2.7083	-0.378933	NA	-1.36495	-0.449455	NA	NA	6.77225e+08
26OV013	Ovarian Cancer	NA	NA	-0.620662	NA	0.434458	-0.0180855	0.210278	-0.367429	8.46954e+08
01OV023	Ovarian Cancer	5.89979	5.89979	-0.760272	NA	-2.27167	-2.97594	-2.70766	NA	6.22816e+08
01OV030	Ovarian Cancer	24.8861	11.9735	-1.01042	NA	1.58559	-0.479067	NA	0.687642	8.31508e+08
02OV008	Ovarian Cancer	506.575	226.892	0.876354	NA	2.5637	1.6641	NA	NA	5.94466e+08
02OV015	Ovarian Cancer	251.829	111.46	0.75006	NA	0.540831	-0.305448	0.369714	-0.520579	8.78161e+08
02OV022	Ovarian Cancer	113.259	55.6386	-0.251266	NA	0.169721	0.227279	0.284168	NA	4.12769e+08
02OV023	Ovarian Cancer	22.8128	6.75386	-1.02606	NA	0.216585	-0.454207	NA	0.207836	4.03057e+08
04OV008	Ovarian Cancer	313.296	133.703	0.608915	NA	-1.55453	-1.20339	0.0806696	0.234129	7.53462e+08
04OV011	Ovarian Cancer	61.1085	43.1855	-0.581549	NA	-1.77857	-0.661581	NA	NA	7.88744e+08
04OV012	Ovarian Cancer	14.5479	5.77761	-1.21819	NA	-2.08008	-1.95352	NA	NA	2.75571e+08
04OV013	Ovarian Cancer	72.8699	16.8305	0.277591	NA	-1.21604	-1.76416	-1.48798	NA	5.8629e+08
01OV007	Ovarian Cancer	4.18152	4.18152	-0.46184	NA	NA	NA	NA	NA	3.81095e+08
17OV001	Ovarian Cancer	283.682	123.861	0.390139	NA	-0.682694	NA	0.19946	0.356122	7.50392e+08
17OV002	Ovarian Cancer	15.468	3.70949	-0.954969	NA	-0.604253	-1.09853	-1.62784	NA	3.61938e+07
01OV039	Ovarian Cancer	114.528	38.8048	0.372482	NA	1.3208	0.373536	1.32011	1.30028	9.83641e+08
01OV041	Ovarian Cancer	94.0423	23.1235	-0.301331	NA	-1.75704	-0.67007	NA	NA	6.80635e+08
04OV017	Ovarian Cancer	9.28514	4.2239	-1.02208	NA	0.201809	-0.118932	-2.183	NA	9.76373e+08
04OV018	Ovarian Cancer	14.632	5.81913	-0.859827	NA	-0.725128	-1.19588	NA	NA	5.82759e+08
04OV021	Ovarian Cancer	165.214	49.1287	0.127949	NA	-0.817928	0.0128488	-3.16465	NA	6.25163e+08
01OV017	Ovarian Cancer	9.55364	4.18753	0.397192	NA	1.93067	1.58251	1.99934	1.28923	9.50228e+08
01OV018	Ovarian Cancer	27.5815	6.48311	0.862258	NA	-0.147994	-0.407064	-1.23458	NA	3.16065e+08

### Sheet: Colon
Case ID	Disease	LINE-1 RNA encoding ORF1p	Intact LINE-1 RNA	ORF1p log ratio	High Confidence Somatic Insertions	ORF1p-pS18 log ratio	ORF1p-pS27 log ratio	ORF1p-pS33 log ratio	ORF1p-pT203 log ratio	Global CNV
22CO004	Colon Cancer	12.3718	2.87554	NA	NA	NA	NA	NA	NA	634816376
22CO006	Colon Cancer	20.2722	12.6813	-0.035409	NA	-0.0545254	NA	0.133895	NA	80818728
14CO003	Colon Cancer	33.3254	13.8604	-0.0765444	NA	0.134529	NA	NA	NA	226981548
14CO005	Colon Cancer	38.2604	15.1694	0.40077	NA	NA	-0.0934125	0.191086	NA	361114456
05CO054	Colon Cancer	38.5031	8.91258	0.0421428	NA	NA	NA	NA	NA	285342092
05CO050	Colon Cancer	30.7171	3.57434	-0.2768	NA	NA	1.17428	NA	NA	142058862
05CO053	Colon Cancer	84.4544	28.3378	1.04794	NA	0.589568	NA	NA	NA	278057796
11CO058	Colon Cancer	24.9839	4.14453	0.0931423	NA	NA	NA	NA	NA	490440834
11CO051	Colon Cancer	40.9874	10.5114	NA	NA	-0.80853	NA	-0.88281	NA	166666730
11CO052	Colon Cancer	18.7207	4.94277	-0.232552	NA	0.146692	0.171538	-0.196511	NA	221149692
11CO053	Colon Cancer	19.5228	3.95871	NA	NA	NA	NA	NA	NA	442274268
11CO054	Colon Cancer	18.2381	5.75626	0.167551	NA	NA	NA	-0.130288	NA	396660550
11CO057	Colon Cancer	50.5137	17.9089	0.232051	NA	NA	0.450363	0.758169	NA	619675484
05CO047	Colon Cancer	50.6247	5.47065	0.0371419	NA	0.956645	NA	NA	NA	661226784
05CO041	Colon Cancer	20.7487	6.10041	-0.162107	NA	1.11756	0.977277	NA	NA	358307124
11CO061	Colon Cancer	NA	NA	NA	NA	0.169157	NA	0.175922	NA	204051714
05CO044	Colon Cancer	81.8332	42.369	0.859729	NA	-0.161541	NA	NA	NA	235715862
11CO062	Colon Cancer	8.37113	NA	NA	NA	-0.267785	NA	-0.449338	NA	299763296
05CO048	Colon Cancer	17.3772	3.20999	-0.0693646	NA	0.428076	NA	NA	NA	480518806
05CO049	Colon Cancer	2.76229	NA	-0.32767	NA	0.772041	0.566865	0.526254	NA	213091086
16CO011	Colon Cancer	18.7	NA	NA	NA	0.570302	NA	0.475063	NA	629180956
09CO022	Colon Cancer	4.77323	NA	-0.254989	NA	1.23867	NA	NA	NA	528814582
11CO072	Colon Cancer	20.2793	NA	NA	NA	0.413068	NA	1.05533	NA	507938366
11CO070	Colon Cancer	26.5612	13.496	-0.222003	NA	-0.421318	0.340271	NA	NA	214957134
11CO077	Colon Cancer	27.7757	6.87351	NA	NA	NA	NA	NA	NA	554213614
11CO079	Colon Cancer	215.176	79.7012	0.747763	NA	0.850378	0.792977	0.744182	NA	713613892
05CO037	Colon Cancer	66.7828	26.8863	0.122851	NA	1.34438	1.14054	1.1801	NA	109420828
05CO035	Colon Cancer	30.7494	8.9084	0.104412	NA	0.345445	NA	NA	NA	475767114
05CO034	Colon Cancer	25.7286	10.5671	0.0263054	NA	-0.244533	-0.15858	NA	NA	649019218
05CO033	Colon Cancer	17.9702	5.80175	-0.186381	NA	0.243849	1.13886	NA	NA	128888690
05CO032	Colon Cancer	NA	NA	0.257406	NA	0.213487	0.339688	0.163581	NA	94687388
16CO006	Colon Cancer	24.621	3.20238	NA	NA	0.23989	NA	0.407114	NA	538679594
01CO022	Colon Cancer	118.532	44.4073	0.491336	NA	1.37928	NA	NA	NA	169811030
16CO002	Colon Cancer	79.8414	11.7376	0.637948	NA	NA	NA	NA	NA	564616810
16CO003	Colon Cancer	5.51312	NA	-0.090347	NA	0.747263	0.82308	NA	NA	425593696
05CO039	Colon Cancer	245.689	83.3756	0.964261	NA	1.36188	1.54465	NA	NA	398641072
09CO019	Colon Cancer	21.4355	3.81094	NA	NA	NA	NA	NA	NA	594904704
09CO018	Colon Cancer	5.58332	NA	0.416617	NA	NA	NA	1.72406	NA	514471278
09CO015	Colon Cancer	31.2085	7.25419	0.116178	NA	1.03083	0.774641	0.832798	NA	696357952
09CO014	Colon Cancer	58.7903	14.5078	NA	NA	-0.518205	NA	-0.230868	NA	710274152
09CO011	Colon Cancer	78.0026	15.1864	0.200199	NA	NA	NA	0.790181	NA	492814764
09CO013	Colon Cancer	226.263	95.5433	0.928341	NA	NA	0.242411	0.72375	NA	659880108
01CO015	Colon Cancer	48.6741	17.9709	NA	NA	1.78791	NA	2.32735	NA	669791734
06CO002	Colon Cancer	27.2575	17.8464	0.107942	NA	-0.312912	0.197123	NA	NA	510675180
06CO001	Colon Cancer	12.1225	3.31449	0.103966	NA	NA	0.667193	NA	NA	760662668
01CO013	Colon Cancer	105.167	48.222	0.725516	NA	NA	1.78614	NA	NA	488826078
01CO019	Colon Cancer	45.8818	11.2448	0.164459	NA	-0.548758	NA	-0.287529	NA	550777352
11CO007	Colon Cancer	10.8609	5.85789	0.0953915	NA	NA	NA	NA	NA	90092012
05CO026	Colon Cancer	89.7516	39.1027	0.957284	NA	1.17321	NA	NA	NA	666414648
05CO020	Colon Cancer	24.9696	3.05915	-0.12017	NA	0.936718	0.671141	0.484792	NA	414103010
05CO028	Colon Cancer	32.7248	20.4376	0.585716	NA	1.84453	1.98614	1.94369	NA	230842618
05CO029	Colon Cancer	18.6139	2.9548	0.104901	NA	NA	NA	NA	NA	420552806
11CO008	Colon Cancer	NA	NA	NA	NA	NA	NA	NA	NA	501955980
09CO008	Colon Cancer	55.6457	15.0417	0.455396	NA	0.896011	NA	NA	NA	515028824
09CO006	Colon Cancer	28.3622	13.5283	NA	NA	0.119707	NA	0.370835	NA	206625704
09CO005	Colon Cancer	140.458	59.2172	0.917641	NA	0.880854	NA	0.806427	NA	155298804
15CO002	Colon Cancer	33.2312	14.9256	0.192763	NA	NA	NA	NA	NA	461111226
15CO001	Colon Cancer	96.5054	52.5471	0.170209	NA	1.27789	1.22412	NA	NA	416750518
01CO006	Colon Cancer	46.9583	25.0693	0.57141	NA	NA	1.01723	1.06638	NA	96367778
01CO005	Colon Cancer	73.6336	28.0402	0.595386	NA	NA	NA	NA	NA	649557940
01CO008	Colon Cancer	3.36042	NA	0.576103	NA	0.505749	NA	0.811076	NA	473419916
11CO010	Colon Cancer	2.082	NA	-0.0685796	NA	0.627539	NA	NA	NA	610792272
11CO018	Colon Cancer	53.8931	18.9127	NA	NA	NA	NA	NA	NA	128505948
11CO019	Colon Cancer	23.8781	6.22667	NA	NA	NA	NA	NA	NA	386976684
01CO014	Colon Cancer	30.6835	13.0151	0.050882	NA	0.452662	0.477615	0.506892	NA	187818326
21CO006	Colon Cancer	7.50077	2.18626	-0.248982	NA	0.0258993	NA	NA	NA	527939664
21CO007	Colon Cancer	6.70284	NA	-0.737718	NA	-0.242688	-0.0148077	NA	NA	755651224
20CO003	Colon Cancer	17.7574	8.84636	-0.0500352	NA	NA	NA	NA	NA	148304406
20CO001	Colon Cancer	117.316	44.9179	0.902953	NA	0.449034	NA	NA	NA	290945532
20CO007	Colon Cancer	34.7019	8.93094	NA	NA	NA	NA	NA	NA	320181840
20CO004	Colon Cancer	58.5966	25.5443	0.404115	NA	1.76888	1.95766	1.8304	NA	423508556
11CO021	Colon Cancer	87.9403	30.9311	0.428995	NA	NA	NA	0.365684	NA	633151306
11CO020	Colon Cancer	170.129	55.4977	1.03836	NA	1.99788	2.10789	NA	NA	741668568
11CO022	Colon Cancer	100.11	46.9226	0.0545169	NA	NA	NA	NA	NA	539205314
11CO027	Colon Cancer	3.2328	NA	0.192911	NA	NA	NA	NA	NA	474866040
05CO006	Colon Cancer	NA	NA	NA	NA	0.494508	NA	0.369347	NA	168434220
05CO002	Colon Cancer	15.1943	2.5008	-0.208157	NA	0.442519	NA	0.422006	NA	538948602
05CO003	Colon Cancer	15.8096	2.1885	NA	NA	-0.457105	NA	-1.41479	NA	66339784
27CO004	Colon Cancer	55.4514	19.2768	0.174768	NA	NA	0.282617	NA	NA	346661900
11CO005	Colon Cancer	17.2157	5.15744	-0.0892502	NA	1.76736	NA	NA	NA	144593690
11CO039	Colon Cancer	19.0314	6.38642	0.18854	NA	2.07734	NA	NA	NA	511701150
11CO036	Colon Cancer	34.9526	15.3783	0.439982	NA	0.580369	NA	0.699211	NA	311561032
11CO037	Colon Cancer	31.2049	6.03761	-0.171508	NA	NA	NA	0.274791	NA	487665342
11CO032	Colon Cancer	24.8725	4.88469	NA	NA	NA	NA	NA	NA	571871060
11CO033	Colon Cancer	2.12806	2.12806	-0.0884432	NA	-0.251391	-0.314238	NA	NA	187275154
11CO030	Colon Cancer	24.158	9.85655	-0.189117	NA	0.084443	NA	NA	NA	549731546
11CO031	Colon Cancer	5.97939	2.8001	NA	NA	0.145202	NA	NA	NA	325167402
11CO048	Colon Cancer	15.8753	NA	-0.00316092	NA	0.564219	NA	NA	NA	475509822
11CO043	Colon Cancer	49.6858	11.3281	NA	NA	NA	NA	NA	NA	693280348
11CO042	Colon Cancer	23.8474	5.41022	0.156732	NA	1.09017	NA	NA	NA	669296334
11CO047	Colon Cancer	18.448	5.17909	NA	NA	0.359135	NA	0.425399	NA	541175170
11CO045	Colon Cancer	63.1385	25.6755	0.339695	NA	0.767167	NA	NA	NA	385009840
11CO044	Colon Cancer	19.1711	5.1406	NA	NA	1.65381	NA	NA	NA	442958696
